# Accurate bacterial outbreak tracing with Oxford Nanopore sequencing and reduction of methylation-induced errors

**DOI:** 10.1101/2023.09.15.556300

**Authors:** Mara Lohde, Gabriel E. Wagner, Johanna Dabernig-Heinz, Adrian Viehweger, Sascha D. Braun, Stefan Monecke, Celia Diezel, Claudia Stein, Mike Marquet, Ralf Ehricht, Mathias W. Pletz, Christian Brandt

## Abstract

Our study investigated the effectiveness of Oxford Nanopore Technologies for accurate outbreak tracing by resequencing 33 isolates of a three-year-long *Klebsiella pneumoniae* outbreak with Illumina short read sequencing data as the point of reference.

We detected considerable base errors through cgMLST and phylogenetic analysis of genomes sequenced with Oxford Nanopore Technologies, leading to the false exclusion of some outbreak-related strains from the outbreak cluster. Nearby methylation sites cause these errors and can also be found in other species besides *K. pneumoniae*. Based on this data, we explored PCR-based sequencing and a masking strategy, which both successfully addressed these inaccuracies and ensured accurate outbreak tracing. We offer our masking strategy as a bioinformatic workflow (MPOA is freely available on GitHub under the GNUv3 license: github.com/replikation/MPOA) to identify and mask problematic genome positions in a reference-free manner.

Our research highlights limitations in using Oxford Nanopore Technologies for sequencing prokaryotic organisms, especially for investing outbreaks. For time-critical projects that cannot wait for further technological developments by Oxford Nanopore Technologies, our study recommends either PCR-based sequencing or using our provided bioinformatic workflow. We would advise that read mapping-based quality control of genomes should be provided when publishing results.
