## Supplementary Table 5 for "Accurate bacterial outbreak tracing with Oxford Nanopore sequencing and reduction of methylation-induced errors"

### Sheet: Supplementary Table 5
Supplementary Table 5
Accurate bacterial outbreak tracing with Oxford Nanopore sequencing and reduction of methylation-induced errors
Mara Lohde1, Gabriel E. Wagner5, Johanna Dabernig-Heinz5, Adrian Viehweger4, Sascha D. Braun2,3, Stefan Monecke2,3, Celia Diezel2,3, Claudia Stein1, Mike Marquet1, Ralf Ehricht2,3,6, Mathias W. Pletz1,2 & Christian Brandt1,2
1 Institute for Infectious Diseases and Infection Control, Jena University Hospital, Jena, Germany
2 InfectoGnostics Research Campus, Centre for Applied Research, Jena, Germany
3 Leibniz-Institute of Photonic Technology (Leibniz-IPHT), Jena, Germany
4 Institute of Medical Microbiology and Virology, University Hospital Leipzig, Leipzig, Germany
5 Diagnostic and Research Institute of Hygiene, Microbiology and Environmental Medicine, Medical University of Graz, Graz, Austria
6 Institute of Physical Chemistry, Friedrich-Schiller-University Jena, Jena, Germany
Table 5: Sequencing quality data for Carbapenem-resistant K. pneumoniae outbreak isolates for Oxford Nanopore sequencing Data (Sheet 2) and Illumina (Sheet 3).

### Sheet: Nanopore
#	ID	Sample	Species	c (ng/µl)	BC	Genome Lenght	Genome Coverage	Contigs	read N50	reads per sample	reads >Q15	longest read	ST (ONT)
9fb0b0e1-bcef-421d-b04a-6820637a4110	BK10220	3-2-13-22	Klebsiella pneumoniae	59	20	5.38 Mbp	198	6	9192	230624	207209 (89.8%)	133038
fd3f1fea-fbb5-418e-b12f-a5b3086a8b08	BK12739	3-2-13-50	Klebsiella pneumoniae	33.8	4	5.38 Mbp	193	6	10610	126996	120402 (94.8%)	74190	258
b76e8ef5-6c4f-4688-a4b7-8349f695b96d	BK13597	3-2-13-71	Klebsiella pneumoniae	32.4	6	5.38 Mbp	200	7	9977	145127	135479 (93.4%)	72524	258
2712ff24-e10d-431e-9ca2-237a0e589db8	BK13728	3-2-13-10	Klebsiella pneumoniae	39.4	3	5.38 Mbp	164	7	9470	147142	127927 (86.9%)	73439	258
c32fda2a-9bfb-40a9-88f2-70a4eeefd4f7	BK16641	3-2-13-27	Klebsiella pneumoniae	54.6	21	5.39 Mbp	144	6	8904	323659	280798 (86.8%)	147211	258
8440c1a5-58b1-4300-ae40-d864b46f57e6	BK372	3-2-13-37	Klebsiella pneumoniae	43.8	12	5.26 Mbp	114	4	9255	154223	137178 (88.9%)	64845	258
D4_1_15_54	D411554	4-1-15-54	Klebsiella pneumoniae	45.2	17	5.33 Mbp	123	4	8311	173736	155217 (89.3%)	53991	258
D4_5_9_16	D45916	4-5-9-16	Klebsiella pneumoniae	45.2	18	5.33 Mbp	177	11	7672	362751	325576 (89.8%)	52867	258
D4_7_13_10	D471310	4-7-13-10	Klebsiella pneumoniae	60.4	9	5.38 Mbp	195	7	8608	180073	164742 (91.5%)	69612	258
403798e4-8b07-4f0c-954b-f1fb708a859f	SU241	3-2-14-73	Klebsiella pneumoniae	38	9	5.39 Mbp	193	6	10806	128925	116340 (90.2%)	77750	258
6aadaa20-a870-41ed-a541-227a29d9c60e	TP1148	3-3-1-17	Klebsiella pneumoniae	64.6	8	5.38 Mbp	198	9	9752	145870	134856 (92.4%)	80588	258
72684ee7-2cf4-4bbc-a43f-780c340137df	TP19561	3-3-1-27	Klebsiella pneumoniae	49.4	3	5.37 Mbp	134	5	10386	130323	112979 (86.7%)	96479	258
65435089-0b63-424f-b60b-130c5fe6dc10	TP3160	3-2-15-71	Klebsiella pneumoniae	55	2	5.37 Mbp	134	6	10979	109505	94360 (86.2%)	84851	258
02b4bc01-2a81-40c3-a093-5b2e3aa6d266	TP3419	3-2-15-69	Klebsiella pneumoniae	71	7	5.37 Mbp	178	5	10075	137808	130563 (94.7%)	84323	258
ee0b5e80-73e8-45c2-a53a-3de11749ba23	TP3870	3-2-16-2	Klebsiella pneumoniae	49	15	5.39 Mbp	118	3	9663	188239	168416 (89.5%)	64091	258
a74949e3-e3dd-4bec-b7b3-67fc8bf96553	TP3995	3-2-15-19	Klebsiella pneumoniae	59.2	24	5.38 Mbp	167	6	9098	430627	374815 (87.0%)	84948	258
78fa0037-d007-45f2-9d5d-87652920aab3	TP4303	3-2-15-10	Klebsiella pneumoniae	47.8	14	5.37 Mbp	140	4	9010	231919	208624 (90.0%)	73472	258
fc65572f-7d4b-4f03-a3fa-f8a515b58dcc	TP4748	3-2-15-27	Klebsiella pneumoniae	63.4	6	5.37 Mbp	201	4	10221	134121	129797 (96.8%)	68970	258
57d63191-4b23-46ef-839b-7e979143cdf1	TP5623	3-2-14-47	Klebsiella pneumoniae	48.8	13	5.38 Mbp	148	4	9256	244962	219300 (89.5%)	68815	258
6b3e6536-5213-444f-8572-425b9ea03a94	UR11580	3-2-13-10	Klebsiella pneumoniae	42.8	2	5.38 Mbp	194	6	9746	164268	145693 (88.7%)	68586	258
b6300147-57a2-4e7e-9f48-03800431bc63	UR13282	3-2-14-30	Klebsiella pneumoniae	54	23	5.38 Mbp	136	6	8943	221592	193321 (87.2%)	90929	258
b6d5456e-892b-436a-8e47-c2e8048436bf	UR14350	3-2-14-50	Klebsiella pneumoniae	36	7	5.38 Mbp	200	5	11063	129939	119280 (91.8%)	97904	258
260026f9-bd26-4b42-a524-7e548bbe0269	UR2602	3-2-14-45	Klebsiella pneumoniae	74.2	4	5.39 Mbp	192	7	9863	143332	135262 (94.4%)	107708
0d073b7a-3610-474b-8880-9c8023696bff	VA13324	3-2-15-41	Klebsiella pneumoniae	58.6	1	5.37 Mbp	146	4	10732	190325	165544 (87.0%)	95690	258
	VA13414		Klebsiella pneumoniae	74.4	11	5.38 Mbp	196	8	6818	419382	374483 (89.3%)	58952	258
707f08f0-030a-4192-a556-54e32b3e2dea	VA18342	3-2-13-9	Klebsiella pneumoniae	52.4	19	5.38 Mbp	164	5	7185	538916	468121 (86.9%)	133952
4af8c732-cc3d-4d40-85fb-64888e491824	VA22558	3-2-13-5	Klebsiella pneumoniae	32.3	1	5.39 Mbp	192	6	9233	172281	155238 (90.1%)	57367
92c2284e-2ff0-46ea-95df-f157d53ee2f3	VA22696	3-2-13-63	Klebsiella pneumoniae	33.2	5	5.38 Mbp	172	5	4148	489987	422949 (86.3%)	50529	258
e9160971-1a11-4844-9eca-4783f017d937	VA23130	3-2-13-36	Klebsiella pneumoniae	44.8	11	5.38 Mbp	112	6	9346	136880	121532 (88.8%)	68716	258
6fbec151-6cef-4476-b336-7075ce3c08bb	VA25100	3-2-14-75	Klebsiella pneumoniae	36.2	8	5.38 Mbp	200	4	10679	136091	125483 (92.2%)	68868	258
0b44db2e-9a54-44e6-8622-9897440e3f87	VA2520	3-2-14-21	Klebsiella pneumoniae	46	10	5.38 Mbp	138	4	9825	166214	149128 (89.7%)	53787	258
72cbffdc-3eb9-41da-aeaa-630844407bdc	VA28689	3-2-14-57	Klebsiella pneumoniae	59.4	5	5.38 Mbp	203	7	9624	152579	142178 (93.2%)	70459	258
58149635-2896-47b2-9ba1-78f9d6428c33	VA29354	3-2-14-43	Klebsiella pneumoniae	51.2	22	5.38 Mbp	154	7	8129	462779	402316 (86.9%)	92400	258

### Sheet: Illumina 
strain	species	species_match	contig_count	N50	largest_contig	ambiguous_bases	ST	complex type	virulence_score	resistance_score	num_resistance_classes	num_resistance_genes	Yersiniabactin	YbST	Colibactin	CbST	Aerobactin	AbST	Salmochelin	SmST	rmpA	rmpA2	wzi	K_locus	K_locus_problems	K_locus_confidence	K_locus_identity	K_locus_missing_genes	O_locus	O_locus_problems	O_locus_confidence	O_locus_identity	O_locus_missing_genes	Chr_ST
9fb0b0e1-bcef-421d-b04a-6820637a4110	Klebsiella pneumoniae	strong	234	139625	561485	no	ST258	136	0	2	8	9	-	0	-	0	-	0	-	0	-	-	wzi29	KL106	?	Good	99.92%		O2v2	none	Very high	98.48%		ST258
fd3f1fea-fbb5-418e-b12f-a5b3086a8b08	Klebsiella pneumoniae	strong	239	149489	561485	no	ST258	136	0	2	8	9	-	0	-	0	-	0	-	0	-	-	wzi29	KL106	?	Good	99.92%		O2v2	none	Very high	98.48%		ST258
b76e8ef5-6c4f-4688-a4b7-8349f695b96d	Klebsiella pneumoniae	strong	239	149489	282538	no	ST258	136	0	2	4	3	-	0	-	0	-	0	-	0	-	-	wzi29	KL106	?	Good	99.88%		O2v2	none	Very high	98.48%		ST258
2712ff24-e10d-431e-9ca2-237a0e589db8	Klebsiella pneumoniae	strong	215	149489	713947	no	ST258	136	0	2	4	3	-	0	-	0	-	0	-	0	-	-	wzi29	KL106	none	Very high	100.00%		O2v2	none	Very high	98.48%		ST258
c32fda2a-9bfb-40a9-88f2-70a4eeefd4f7	Klebsiella pneumoniae	strong	287	129655	286823	no	ST258	136	0	2	8	8	-	0	-	0	-	0	-	0	-	-	wzi29	KL106	?	Good	99.89%		O2v2	none	Very high	98.48%		ST258
8440c1a5-58b1-4300-ae40-d864b46f57e6	Klebsiella pneumoniae	strong	172	146161	561322	no	ST258	136	0	2	8	8	-	0	-	0	-	0	-	0	-	-	wzi29	KL106	none	Very high	100.00%		O2v2	none	Very high	98.48%		ST258
D4_1_15_54	Klebsiella pneumoniae	strong	50	270380	717445	no	ST258		0	2	6	6	-	0	-	0	-	0	-	0	-	-	wzi29	KL106	?	Good	99.98%		O2v2	none	Very high	98.48%		ST258
D4_5_9_16	Klebsiella pneumoniae	strong	42	324582	717772	no	ST258		0	2	3	2	-	0	-	0	-	0	-	0	-	-	wzi29	KL106	?	Good	99.99%		O2v2	none	Very high	98.48%		ST258
D4_7_13_10	Klebsiella pneumoniae	strong	57	257226	804252	no	ST258	4273	0	2	7	6	-	0	-	0	-	0	-	0	-	-	-	KL106	?-	None	99.82%	KL106_03_wzi,KL106_04_wza,KL106_05_wzb,KL106_06_wzc,KL106_07_wzy,KL106_08,KL106_09,KL106_10_wecB,KL106_11_wzx	O2v2	none	Very high	98.48%		ST258
403798e4-8b07-4f0c-954b-f1fb708a859f	Klebsiella pneumoniae	strong	263	149489	561485	no	ST258	136	0	2	8	9	-	0	-	0	-	0	-	0	-	-	wzi29	KL106	none	Very high	100.00%		O2v2	none	Very high	98.48%		ST258
6aadaa20-a870-41ed-a541-227a29d9c60e	Klebsiella pneumoniae	strong	171	149489	561485	no	ST258	4273	0	3	9	8	-	0	-	0	-	0	-	0	-	-	wzi29	KL106	?	Good	99.89%		O2v2	none	Very high	98.48%		ST258
72684ee7-2cf4-4bbc-a43f-780c340137df	Klebsiella pneumoniae	strong	144	186437	713946	no	ST258	4273	0	3	9	8	-	0	-	0	-	0	-	0	-	-	wzi29	KL106	?	Good	99.87%		O2v2	none	Very high	98.48%		ST258
65435089-0b63-424f-b60b-130c5fe6dc10	Klebsiella pneumoniae	strong	188	146161	286822	no	ST258	4273	0	3	9	8	-	0	-	0	-	0	-	0	-	-	wzi29	KL106	?	Good	99.91%		O2v2	none	Very high	98.48%		ST258
02b4bc01-2a81-40c3-a093-5b2e3aa6d266	Klebsiella pneumoniae	strong	116	99203	407921	no	ST258	4273	0	3	9	7	-	0	-	0	-	0	-	0	-	-	wzi29	KL106	?-	Low	99.90%	KL106_07_wzy,KL106_10_wecB,KL106_11_wzx	O2v2	none	Very high	98.48%		ST258
ee0b5e80-73e8-45c2-a53a-3de11749ba23	Klebsiella pneumoniae	strong	178	149489	398269	no	ST258	4273	0	2	8	8	-	0	-	0	-	0	-	0	-	-	wzi29	KL106	?	Good	99.92%		O2v2	none	Very high	98.48%		ST258
a74949e3-e3dd-4bec-b7b3-67fc8bf96553	Klebsiella pneumoniae	strong	231	134952	713945	no	ST258	136	0	2	8	8	-	0	-	0	-	0	-	0	-	-	wzi29	KL106	?	Good	99.88%		O2v2	none	Very high	98.48%		ST258
78fa0037-d007-45f2-9d5d-87652920aab3	Klebsiella pneumoniae	strong	143	134807	713947	no	ST258	4273	0	3	9	8	-	0	-	0	-	0	-	0	-	-	wzi29	KL106	?	Good	99.91%		O2v2	none	Very high	98.48%		ST258
fc65572f-7d4b-4f03-a3fa-f8a515b58dcc	Klebsiella pneumoniae	strong	157	198569	713946	no	ST258	4273	0	3	9	8	-	0	-	0	-	0	-	0	-	-	wzi29	KL106	?	Good	99.87%		O2v2	none	Very high	98.48%		ST258
57d63191-4b23-46ef-839b-7e979143cdf1	Klebsiella pneumoniae	strong	178	157437	714055	no	ST258	4273	0	2	8	8	-	0	-	0	-	0	-	0	-	-	wzi29	KL106	?	Good	99.88%		O2v2	none	Very high	98.48%		ST258
6b3e6536-5213-444f-8572-425b9ea03a94	Klebsiella pneumoniae	strong	306	129655	286706	no	ST258	136	0	2	8	9	-	0	-	0	-	0	-	0	-	-	wzi29	KL106	?	Good	99.91%		O2v2	none	Very high	98.48%		ST258
b6300147-57a2-4e7e-9f48-03800431bc63	Klebsiella pneumoniae	strong	226	149489	561485	no	ST258	136	0	2	8	9	-	0	-	0	-	0	-	0	-	-	wzi29	KL106	none	Very high	100.00%		O2v2	none	Very high	98.48%		ST258
b6d5456e-892b-436a-8e47-c2e8048436bf	Klebsiella pneumoniae	strong	158	152053	561485	no	ST258	136	0	2	8	8	-	0	-	0	-	0	-	0	-	-	wzi29	KL106	none	Very high	100.00%		O2v2	none	Very high	98.48%		ST258
260026f9-bd26-4b42-a524-7e548bbe0269	Klebsiella pneumoniae	strong	268	142303	561485	no	ST258	136	0	2	8	9	-	0	-	0	-	0	-	0	-	-	wzi29	KL106	?	Good	99.92%		O2v2	none	Very high	98.48%		ST258
0d073b7a-3610-474b-8880-9c8023696bff	Klebsiella pneumoniae	strong	143	198569	713946	no	ST258	136	0	3	9	8	-	0	-	0	-	0	-	0	-	-	wzi29	KL106	?	Good	99.91%		O2v2	none	Very high	98.48%		ST258
707f08f0-030a-4192-a556-54e32b3e2dea	Klebsiella pneumoniae	strong	221	186527	713946	no	ST258	136	0	2	8	9	-	0	-	0	-	0	-	0	-	-	wzi29	KL106	?	Good	99.92%		O2v2	none	Very high	98.48%		ST258
4af8c732-cc3d-4d40-85fb-64888e491824	Klebsiella pneumoniae	strong	272	138620	286706	no	ST258	136	0	2	8	9	-	0	-	0	-	0	-	0	-	-	wzi29	KL106	?	Good	99.88%		O2v2	none	Very high	98.48%		ST258
92c2284e-2ff0-46ea-95df-f157d53ee2f3	Klebsiella pneumoniae	strong	272	149489	286823	no	ST258	136	0	2	8	8	-	0	-	0	-	0	-	0	-	-	wzi29	KL106	?	Good	99.88%		O2v2	none	Very high	98.48%		ST258
e9160971-1a11-4844-9eca-4783f017d937	Klebsiella pneumoniae	strong	272	152053	561485	no	ST258		0	2	8	8	-	0	-	0	-	0	-	0	-	-	wzi29	KL106	?	Good	99.88%		O2v2	none	Very high	98.48%		ST258
6fbec151-6cef-4476-b336-7075ce3c08bb	Klebsiella pneumoniae	strong	179	149489	713946	no	ST258	136	0	2	8	8	-	0	-	0	-	0	-	0	-	-	wzi29	KL106	?	Good	99.88%		O2v2	none	Very high	98.48%		ST258
0b44db2e-9a54-44e6-8622-9897440e3f87	Klebsiella pneumoniae	strong	187	142303	561485	no	ST258	136	0	2	8	8	-	0	-	0	-	0	-	0	-	-	wzi29	KL106	?	Good	99.89%		O2v2	none	Very high	98.48%		ST258
72cbffdc-3eb9-41da-aeaa-630844407bdc	Klebsiella pneumoniae	strong	186	142299	561486	no	ST258	136	0	2	8	8	-	0	-	0	-	0	-	0	-	-	wzi29	KL106	?	Good	99.88%		O2v2	none	Very high	98.48%		ST258
58149635-2896-47b2-9ba1-78f9d6428c33	Klebsiella pneumoniae	strong	170	149489	803669	no	ST258	136	0	2	8	8	-	0	-	0	-	0	-	0	-	-	wzi29	KL106	?	Good	99.92%		O2v2	none	Very high	98.48%		ST258
